# The tumor suppressor Tip60 inhibits TORC1 signaling in response to microbial acetate to promote autophagy and enterocyte differentiation

**DOI:** 10.64898/2026.07.20.739606

**Authors:** Juliana Batista, Paula I. Watnick

## Abstract

The intestinal microbiota is critical for maintenance of local and systemic immune and metabolic homeostasis in animals, but few molecular mechanisms of action have been delineated. Here, using a *Drosophila* model, we elucidate the role of the microbial fermentation product acetate in maintenance of the intestinal barrier and enterocyte maturation. Tip60 is a lysine acetyl transferase that modifies histone and non-histone targets. We previously showed that Tip60 activates innate immune signaling in enteroendocrine cells in response to microbe-derived acetate. Here we elucidate a distinct mechanism of action in enterocytes. mTOR is a serine-threonine kinase that regulates cell growth and autophagy based on nutrient availability as part of the TORC1 complex.

We report that microbe-derived acetate represses enterocyte TORC1 signaling in a Tip60-dependent manner. This licenses autophagy, which is required to destroy commensal microbes phagocytosed by enterocytes, resulting in bacterial dissemination. Single cell sequencing shows accumulation of poorly differentiated enterocytes in Tip60 knockdown intestines. The microbiota, Tip60, and mTOR have been implicated in the development and progression of colorectal cancer. As accumulation of undifferentiated precursors is a harbinger of malignant transformation and metastasis, we propose our findings provide a mechanistic link between the microbiota, Tip60, and mTOR, epithelial innate immunity and oncogenesis.
