## Supplemental Table 3 for "The tumor suppressor Tip60 inhibits TORC1 signaling in response to microbial acetate to promote autophagy and enterocyte differentiation"

### Sheet: Table of contents
Dataset S3: Differentially regulated genes in the copper cell, large flat cell, and differentiating enterocyte clusters that are principally expressed in the MMG.
Sheet 1: Genes differentially expressed in copper cells (cluster 18) that are unique to the MMG.
Sheet 2: Genes differentially expressed in large flat cells (cluster 10) that are unique to the MMG
Sheet 3: Genes differentially expressed in differentiating enterocytes (cluster 6) that are unique to the MMG

### Sheet: sheet 1
CLUSTER_18: Copper Cell								R3?				function
gene	p_val	avg_log2FC	pct.1	pct.2	p_val_adj
GstD2	4.67449e-08	9.09915	0.495	0	0.000649707			N				glutathione peroxidase
CG8620	8.07434e-09	8.76735	0.535	0	0.000112225			N				?
GstD9	2.58183e-06	7.2738	0.396	0	0.0358849			N				glutathione transferase
Act42A	9.43685e-08	6.62903	0.505	0.024	0.00131163			N				F-Actin
capt	7.14921e-08	6.50221	0.485	0	0.000993669			N				capulet (capt) encodes a conserved actin binding protein that functions across eukaryotes to negatively regulate actin filament assembly.
CG10660	3.50465e-06	5.64399	0.416	0.024	0.0487112			N				?
GstE1	1.73671e-11	5.06742	0.723	0.071	2.41385e-07			N				Glutathione S transferase E1
CG15784	6.83054e-12	4.3635	0.842	0.167	9.49376e-08			N				?
GstD1	3.22909e-14	3.93668	0.861	0.19	4.48811e-10			N				glutathione peroxidase
CG5770	1.5989e-06	3.53607	0.614	0.143	0.0222232			R3				?
ppk20	2.62882e-07	3.16804	0.545	0.048	0.0036538			N				Predicted to enable sodium channel activity.
CG1882	2.3474e-08	3.156	0.634	0.095	0.000326265			N				pummelig; Enables carboxylesterase activity and phospholipase activity. Involved in lipid storage.
Ssb-c31a	2.88856e-06	3.0172	0.446	0.024	0.040148			N				Single stranded-binding protein c31A; General coactivator that functions cooperatively with TAFs and mediates functional interactions between upstream activators and the general transcriptional machinery.
Cyp9b2	1.87459e-07	2.98021	0.683	0.19	0.00260549			N				May be involved in the metabolism of insect hormones and in the breakdown of synthetic insecticides.
Cyt-c-p	3.44572e-10	2.91632	0.812	0.286	4.7892e-06			N				Cytochrome c proximal; Electron carrier protein. T
CG2064	1.45297e-07	2.80729	0.624	0.119	0.00201948			N				Retinol dehydrogenase 1; NADP-retinol dehydrogenase
CG44014	8.67267e-07	2.73803	0.624	0.167	0.0120541			ND				Predicted to enable small molecule binding activity.
CG30022	2.81422e-06	2.62679	0.446	0.024	0.0391148			N				persulfide dioxygenase ; glutathione metabolic process and hydrogen sulfide metabolic process.
CG11686	1.30596e-08	2.54894	0.782	0.286	0.000181516			N				?
CG34194	1.59926e-06	2.38969	0.634	0.238	0.0222282			N				Predicted to be involved in sphingolipid metabolic process.
Arc1	2.4987e-07	2.30331	0.97	0.833	0.00347294			N				Master regulator of synaptic plasticity that self-assembles into virion-like capsids that encapsulate RNAs and mediate intercellular RNA transfer from motorneurons to muscles
CG34198	9.10467e-09	2.28067	0.792	0.262	0.000126546			N				?
CG17574	9.92889e-07	1.97519	0.723	0.262	0.0138002			N				?
CG15423	2.61181e-12	1.84708	0.99	0.81	3.63015e-08			R3				?
CG34301	1.08113e-07	1.84305	0.822	0.333	0.00150266			R3				?
Trx-2	2.32823e-06	1.6096	0.782	0.333	0.03236			N				Thioredoxin 2;Participates in various redox reactions through the reversible oxidation of its active center dithiol to a disulfide and catalyzes dithiol-disulfide exchange reactions. As a reducing substrate of peroxiredoxin 1, thioredoxin 2 is preferred over thioredoxin 1.
Act5C	7.93171e-08	1.52341	0.96	0.833	0.00110243			N				Actin
CG15422	7.045e-09	1.33751	0.931	0.738	9.79184e-05			R3				?
CG44008	6.71958e-09	1.23885	0.941	0.571	9.33954e-05			ND				serine-type endopeptidase inhibitor activity.
sta	7.84953e-07	-1.26721	0.812	0.833	0.0109101			N				stubarista;Required for the assembly and/or stability of the 40S ribosomal subunit.
betaTry	2.38664e-09	-3.61869	0.267	0.738	3.3172e-05			N				βTrypsin (βTry) encodes a putative digestive enzyme with predicted serine-type endopeptidase activity.
CG4734	6.87351e-07	-3.80407	0.05	0.357	0.00955349			N				?
LysC	6.68905e-10	-4.87621	0.03	0.429	9.29711e-06			N				?
Jon99Ciii	1.81753e-07	-6.19009	0.02	0.31	0.00252619			N				Major function may be to aid in digestion
LysD	8.84503e-09	-6.5502	0.03	0.381	0.000122937			N				Unlikely to play an active role in the humoral immune defense. May have a function in the digestion of bacteria in the food.
LysB	4.24481e-07	-8.3438	0	0.238	0.00589987			N				Unlikely to play an active role in the humoral immune defense. May have a function in the digestion of bacteria in the food.

### Sheet: Sheet 2
CLUSTER_10: midgut large flat							R3?			function
gene	p_val	avg_log2FC	pct.1	pct.2	p_val_adj
Dpt	5.3685e-07	7.84016	0.047	0	0.00746168		N			IMD immune response; antimicrobial peptide
CG14810	3.84228e-09	7.7522	0.064	0	5.34038e-05		N			?
CG10440	2.73284e-11	7.57651	0.082	0	3.79837e-07		N			tiwaz; Functions with the transcription factor TfAP-2 to regulate octopamine neuronal signaling pathways that control behaviors such as male aggression,
Oxp	6.85436e-15	7.42595	0.111	0	9.52688e-11		N			Oxpecker (Oxp) is an evolutionarily young, tandem duplicate gene of the piRNA pathway member encoded by rhi.
GstD5	4.28982e-28	7.36043	0.246	0.008	5.96243e-24		N			Conjugation of reduced glutathione to a wide number of exogenous and endogenous hydrophobic electrophiles (inactivation of ROS)
GstD2	4.0693e-08	7.14134	0.064	0.002	0.000565592		N			Conjugation of reduced glutathione to a wide number of exogenous and endogenous hydrophobic electrophiles
CG42753	2.79409e-06	6.91322	0.041	0	0.0388351		N			?
CG6967	1.77192e-23	6.73523	0.222	0.011	2.46279e-19		N			Mov10 RISC complex RNA helicase;Enables RISC complex binding activity and sequence-specific mRNA binding activity. Involved in positive regulation of miRNA-mediated gene silencing.
TrpA1	1.57952e-09	6.6149	0.076	0.002	2.19538e-05		N			Transient receptor potential cation channel A1 (TrpA1) encodes a cation channel activated by warming and by reactive chemicals.
CG18063	5.3685e-07	6.00582	0.047	0	0.00746168		N			Predicted to enable calmodulin binding activity.
GstD9	2.59035e-35	5.91238	0.368	0.03	3.60033e-31		N			Enables glutathione transferase activity. I
Dbx	1.03393e-07	5.52356	0.053	0	0.00143706		N			encodes a homedomain transcription factor expressed in distinct subsets of interneurons.
CG31809	1.44743e-06	5.25873	0.058	0.004	0.0201179		N			Predicted to enable very-long-chain 3-oxoacyl-CoA reductase activity.
tex	1.58646e-06	5.1666	0.064	0.006	0.0220502		N			Predicted to be involved in mRNA export from nucleus.
CG6996	2.79409e-06	5.05011	0.041	0	0.0388351		N			Predicted to enable chitin binding activity.
GstE1	1.22694e-45	4.93143	0.585	0.105	1.70532e-41		N			Glutathione S transferase E1
CG13324	9.00259e-17	4.6682	0.187	0.017	1.25127e-12		N			?
CG42825	5.07505e-27	4.54176	0.298	0.026	7.05381e-23		N			Predicted to enable hexose transmembrane transporter activity. Involved in defense response to virus.
Drsl3	8.1457e-08	4.07959	0.082	0.008	0.00113217		R3			Drosomycin-like 3 (Drsl3) encodes a secreted peptide with homology to the antifungal peptide encoded by Drs. It is expressed in the gut under the control of the JAK-STAT pathway.
CG10337	1.82964e-08	3.98538	0.135	0.026	0.000254302		N			Predicted to enable transmembrane ascorbate ferrireductase activity. Predicted to be involved in transmembrane transport.
l(3)02640	2.56138e-13	3.93272	0.205	0.036	3.56007e-09		N			Predicted to enable hydroxymethylbilane synthase activity. Predicted to be involved in heme biosynthetic process.
Npc2f	4.62436e-16	3.59932	0.357	0.111	6.4274e-12		N			Predicted to enable sterol binding activity. Predicted to be involved in sterol transport.
GstD10	9.54668e-07	3.5209	0.105	0.021	0.0132689		N			Enables glutathione transferase activity.
Cyp309a1	1.52352e-08	3.48467	0.123	0.021	0.000211754		N			May be involved in the metabolism of insect hormones and in the breakdown of synthetic insecticides
CG12766	9.57984e-19	3.41851	0.275	0.045	1.3315e-14		N			Predicted to enable aldose reductase (NADPH) activity.
Cyp6a23	1.29213e-22	3.32654	0.491	0.16	1.79594e-18		N			May be involved in the metabolism of insect hormones and in the breakdown of synthetic insecticides.
Cyp4p2	5.90467e-08	3.25001	0.211	0.071	0.00082069		N			May be involved in the metabolism of insect hormones and in the breakdown of synthetic insecticides.
CG14499	1.59135e-11	3.24272	0.205	0.043	2.21181e-07		R3			Predicted to enable carbohydrate binding activity and pattern recognition receptor activity. Predicted to be involved in immune response. (C-type lectin)
CG14907	2.6008e-10	3.19464	0.24	0.073	3.61485e-06		ND			?
CG2065	7.15148e-10	3.19117	0.211	0.058	9.93984e-06		N			NADP-retinol dehydrogenase;Enables all-trans-retinol dehydrogenase (NADP+) activity. Involved in retinal metabolic process.
Cyp9b2	6.33834e-21	3.16989	0.55	0.233	8.80966e-17		N			May be involved in the metabolism of insect hormones and in the breakdown of synthetic insecticides.
Jupiter	1.85455e-14	3.14648	0.234	0.043	2.57763e-10		N			encodes a microtubule-associated protein.
Ndfip	2.25014e-06	3.11398	0.117	0.028	0.0312746		N			Nedd4 family interacting protein (Ndfip) encodes a protein that interacts with the ubiquitin ligases encoded by Nedd4 and Su(dx) and regulates Notch signaling.
RnrS	9.83858e-07	3.02197	0.14	0.038	0.0136746		N			ribonucleoside-diphosphate reductase;Provides the precursors necessary for DNA synthesis.
CG15661	1.75703e-07	2.9511	0.187	0.06	0.0024421		N			Predicted to enable UDP-glycosyltransferase activity.
CG11878	1.88582e-18	2.93025	0.281	0.047	2.6211e-14		N			Predicted to enable ecdysteroid 22-kinase activity.
LysX	1.12403e-09	2.92577	0.14	0.023	1.56228e-05		N			Unlikely to play an active role in the humoral immune defense. May have a function in the digestion of bacteria in the food.
Burs	2.40161e-09	2.9012	0.14	0.024	3.33799e-05		N			Bursicon neurohormone is released after adult emergence and acts on the receptor encoded by rk for tanning and hardening of the cuticle
Cyp6d2	3.52698e-07	2.8865	0.117	0.024	0.00490215		N			encodes a member of the cytochrome P450 oxidase protein family and is involved in the detoxification of toxic compounds.
CG31087	8.46376e-13	2.82109	0.281	0.079	1.17638e-08		R3			Predicted to enable ecdysteroid 22-kinase activity.
lectin-37Da	7.04936e-09	2.79813	0.316	0.132	9.7979e-05		N			Galactose-specific lectin that displays calcium-dependent activity (PubMed:16475980, PubMed:17287021). Binds to the surface of hemocytes and enhances hemocyte encapsulation and melanization (PubMed:17287021). This is likely by interacting with carbohydrates on the surface of the hemocytes (PubMed:17287021). Also displays agglutination activity against the Gram-negative bacterium E.coli
CG5002	2.81106e-18	2.67393	0.222	0.024	3.90709e-14		N			Enables oxalate transmembrane transporter activity and solute:inorganic anion antiporter activity. Involved in oxalate transport
Mur29B	5.13817e-12	2.66523	0.234	0.055	7.14154e-08		N			Predicted to be an extracellular matrix structural constituent.
CG2004	6.58223e-08	2.66081	0.135	0.028	0.000914864		N			Predicted to enable ecdysteroid 22-kinase activity
Cyp4ac3	1.55657e-06	2.66006	0.076	0.009	0.0216347		N			May be involved in the metabolism of insect hormones and in the breakdown of synthetic insecticides.
CG14500	3.91716e-14	2.64609	0.193	0.026	5.44446e-10		R3			Predicted to enable carbohydrate binding activity and pattern recognition receptor activity. Predicted to be involved in immune response.
CG32695	2.58554e-07	2.62594	0.129	0.028	0.00359365		N			?
CG13659	7.0285e-09	2.62395	0.199	0.056	9.76892e-05		N			Predicted to enable ecdysteroid 22-kinase activity.
CG2064	2.90294e-15	2.61326	0.474	0.211	4.0348e-11		N			Enables all-trans-retinol dehydrogenase (NADP+) activity. Involved in lipid droplet formation; protein localization to lipid droplet; and retinal metabolic process.
CG15784	5.45432e-26	2.56244	0.766	0.427	7.58096e-22		N			?
CG7272	2.45894e-12	2.55522	0.339	0.124	3.41768e-08		N			Predicted to enable sugar transmembrane transporter activity.
ppk20	3.74711e-20	2.49707	0.427	0.122	5.20811e-16		N			Predicted to enable sodium channel activity.
CG5724	1.11161e-14	2.47145	0.368	0.117	1.54503e-10		N			Predicted to enable UDP-glycosyltransferase activity.
Cyp28a5	6.80641e-12	2.37685	0.298	0.096	9.46024e-08		N			May be involved in the metabolism of insect hormones and in the breakdown of synthetic insecticides.
GstD1	6.19055e-26	2.34576	0.69	0.34	8.60425e-22		N			Conjugation of reduced glutathione to a wide number of exogenous and endogenous hydrophobic electrophiles
CG16995	4.0812e-07	2.32961	0.07	0.006	0.00567245		N			Involved in mating. Predicted to be located in extracellular region.
CG16898	4.13921e-07	2.29589	0.181	0.058	0.00575308		N			Predicted to enable ecdysteroid 22-kinase activity
CG5999	2.11186e-09	2.28666	0.287	0.109	2.93527e-05		N			Ugt37A3; Predicted to enable UDP-glycosyltransferase activity.
CG12194	1.84417e-08	2.26738	0.105	0.013	0.000256321		N			Predicted to enable transmembrane transporter activity. P
mfr	2.21481e-10	2.25448	0.135	0.017	3.07836e-06		N			misfire; misfire (mfr) is a ferlin gene that encodes a protein involved in gamete generation.
Cry	2.00799e-10	2.23272	0.24	0.068	2.7909e-06		N			Blue light-dependent regulator that is the input of the circadian feedback loop
CG17544	3.77228e-08	2.23107	0.146	0.032	0.000524309		N			Predicted to enable fatty acid binding activity; flavin adenine dinucleotide binding activity; and pristanoyl-CoA oxidase activity.
Amy-p	7.36383e-17	2.22999	0.515	0.209	1.0235e-12		N			Amylase proximal
CG42335	5.60321e-12	2.20214	0.287	0.085	7.78791e-08		N			Predicted to enable metalloaminopeptidase activity.
CG42807	1.91245e-06	2.18304	0.064	0.006	0.0265812		R3			?
CG8353	2.06248e-08	2.18184	0.187	0.053	0.000286664		N			Predicted to enable cytidine deaminase activity and zinc ion binding activity.
Spn42Da	8.92281e-09	2.14491	0.275	0.103	0.000124018		ND			Serpin 42Da (Spn42Da) encodes an endopeptidase inhibitor involved in hormone processing regulation
Bace	2.31729e-18	2.13367	0.322	0.064	3.2208e-14		N			beta-site APP-cleaving enzyme (Bace) encodes an aspartic protease that cleaves amyloid precursor proteins.
Arc2	1.51153e-14	2.11442	0.322	0.092	2.10088e-10		N			Self-assembles into virion-like capsids that encapsulate RNAs and mediate intercellular RNA transfer. Arc2 protein is released from cells in extracellular vesicles that mediate the transfer of mRNA into neighboring cells.
NTPase	1.76221e-10	2.08283	0.368	0.164	2.4493e-06		N			Enables GDP phosphatase activity;
CG32054	7.28102e-11	2.06423	0.199	0.043	1.01199e-06		N			Predicted to enable hexose transmembrane transporter activity.
GstS1	3.44895e-06	2.04684	0.263	0.124	0.047937		N			Conjugation of reduced glutathione to a wide number of exogenous and endogenous hydrophobic electrophiles
CG44013	2.22014e-08	2.04571	0.094	0.009	0.000308577		ND			?
CG10638	2.53374e-10	2.00367	0.222	0.06	3.52164e-06		N			Ar2; Aldose reductase 2 (Ar2) encodes an enzyme predicted to catalyze the NADPH-dependent reduction of aldose sugars and other carbonyl-containing compounds to their corresponding alcohols.
CG10562	5.91894e-10	2.0022	0.398	0.192	8.22673e-06		N			Predicted to enable ecdysteroid 22-kinase activity
CG9360	1.38492e-11	1.99321	0.386	0.16	1.9249e-07		N			Predicted to enable 17-beta-hydroxysteroid dehydrogenase (NADP+) activity; 3-beta-hydroxysteroid 3-dehydrogenase (NADP+) activity;
CG16775	1.29824e-09	1.95379	0.392	0.184	1.80442e-05		N			?
CG31104	1.67573e-08	1.9437	0.251	0.092	0.000232909		N			Predicted to enable ecdysteroid 22-kinase activity
CAH2	1.55736e-09	1.93932	0.251	0.081	2.16457e-05		N			Carbonic anhydrase 2 (CAH2) encodes an alpha-class carbonate dehydratase that catalyzes the reversible hydration/dehydration of carbon dioxide to bicarbonate and protons.
Eip63E	1.71519e-09	1.93353	0.275	0.096	2.38394e-05		N			Ecdysone-induced protein 63E (Eip63E) encodes a cyclin-dependent kinase that interacts with the product of CycY.
CG18173	8.81171e-15	1.93	0.468	0.199	1.22474e-10		N			PIG-Wb;Predicted to enable glucosaminyl-phosphatidylinositol O-acyltransferase activity.
Peritrophin-15a	1.68855e-14	1.88938	0.368	0.113	2.34692e-10		N			Predicted to enable chitin binding activity.
cni	4.86777e-10	1.87515	0.404	0.199	6.76571e-06		N			cornichon; Acts as a cargo receptor necessary for the transportation of gurken (grk) to a transitional endoplasmic reticulum (tER) site and promotes its incorporation into coat protein complex II (COPII) vesicles.
CG3739	6.05073e-07	1.86726	0.175	0.055	0.0084099		R3			Enables serine hydrolase activity. Predicted to be involved in proteolysis.
spt4	1.19033e-08	1.85691	0.246	0.085	0.000165445		N			Component of the DRB sensitivity-inducing factor complex (DSIF complex), which regulates transcription elongation by RNA polymerase II.
CG31704	1.37054e-06	1.85563	0.316	0.162	0.0190491		N			Orthologous to human SPINK1 (serine peptidase inhibitor Kazal type 1).
PGRP-LB	8.54315e-07	1.84662	0.251	0.109	0.0118741		N			N-acetylmuramoyl-L-alanine amidase;a secreted protein with an amidase activity that scavenges DAP-type peptidoglycan, a cell wall component found on Gram-negative bacteria and certain Gram positive bacteria. It negatively regulates the immune deficiency pathway
CG17528	1.12058e-07	1.84625	0.181	0.053	0.0015575		N			Predicted to enable calcium-dependent protein serine/threonine kinase activity; calcium/calmodulin-dependent protein kinase activity; and calmodulin binding activity.
CG4607	2.27505e-08	1.82889	0.17	0.043	0.000316209		N			transmembrane transporter
CG8785	3.14179e-12	1.80085	0.398	0.16	4.36677e-08		N			Predicted to enable L-amino acid transmembrane transporter activity.
CG2789	6.77864e-14	1.79367	0.596	0.35	9.42163e-10		N			Translocator protein (Tspo) encodes a protein localized in the outer mitochondrial membrane that is thought to be involved in various pathways, including steroid and heme biosynthesis, apoptosis, protein import, cell proliferation and differentiation
Gdh	3.31503e-06	1.74955	0.228	0.096	0.0460757		N			glutamate dehydrogenase
CG12004	3.47763e-07	1.71566	0.31	0.147	0.00483356		N			Predicted to enable carbohydrate binding activity and transmembrane transporter activity.
Act42A	8.1397e-17	1.71124	0.409	0.122	1.13134e-12		N			Actin
CG10912	1.77054e-13	1.68834	0.491	0.226	2.46087e-09		R3			Involved in cold acclimation.
CG5853	5.65455e-07	1.68623	0.322	0.162	0.00785925		N			Predicted to enable ATPase-coupled transmembrane transporter activity.
CG14483	1.75871e-09	1.68383	0.316	0.126	2.44443e-05		N			Predicted to enable unfolded protein binding activity. Predicted to be involved in mitochondrial respiratory chain complex IV assembly.
Fer2LCH	4.1645e-13	1.65819	0.766	0.585	5.78824e-09		N			Ferritin 2 light chain homologue (Fer2LCH) encodes one of two subunits of the major iron storage complex, the ferritin molecule.
Arc1	1.15763e-18	1.65701	0.947	0.774	1.60898e-14		N			Master regulator of synaptic plasticity that self-assembles into virion-like capsids that encapsulate RNAs and mediate intercellular RNA transfer from motorneurons to muscles
CG34198	5.94496e-19	1.64873	0.62	0.274	8.2629e-15		N			?
CG31288	2.01934e-09	1.61406	0.374	0.173	2.80668e-05		N			Predicted to enable ecdysteroid 22-kinase activity.
Ssb-c31a	1.89902e-07	1.59993	0.374	0.197	0.00263945		N			General coactivator that functions cooperatively with TAFs and mediates functional interactions between upstream activators and the general transcriptional machinery
prtp	1.00372e-08	1.59777	0.386	0.188	0.000139507		N			pretaporter (prtp) encodes a ligand for the engulfment receptor encoded by drpr. It resides in the endoplasmic reticulum. During apoptosis it is exposed at the cell surface where it binds the product of drpr to induce phagocytosis
Vha100-2	6.33889e-13	1.52312	0.339	0.107	8.81043e-09		N			Predicted to enable ATPase binding activity. Predicted to contribute to proton-transporting ATPase activity, rotational mechanism. Predicted to be involved in proton transmembrane transport and vacuolar acidification. Part of plasma membrane proton-transporting V-type ATPase complex. Is expressed in several structures, including adult copper cell;
CG15829	1.90364e-09	1.52138	0.281	0.1	2.64587e-05		N			Predicted to enable fatty-acyl-CoA binding activity.
Arp3	2.68145e-07	1.52014	0.374	0.197	0.00372694		N			Functions as ATP-binding component of the Arp2/3 complex which is involved in regulation of actin polymerization and together with an activating nucleati
Tsp42Ec	7.01922e-10	1.50939	0.275	0.088	9.75601e-06		R3			Tetraspanin
CG15126	1.61136e-12	1.48154	0.673	0.408	2.23964e-08		N			?
CG9836	1.17462e-14	1.47482	0.591	0.308	1.6326e-10		N			IscU; Iron-sulfur cluster assembly enzyme (IscU) encodes a ferrous iron binding protein involved in iron-sulfur cluster assembly
Hsc70-3	2.90588e-06	1.46946	0.427	0.258	0.0403889		N			Endoplasmic reticulum chaperone that plays a key role in protein folding and quality control
Fer1HCH	3.20249e-16	1.46552	0.819	0.645	4.45113e-12		N			Ferritin 1 heavy chain homologue
CG8093	1.61413e-08	1.46252	0.427	0.233	0.000224347		N			triacylglycerol lipase
CG40127	8.0098e-15	1.43615	0.725	0.515	1.11328e-10		N			RNASEK; Ribonuclease kappa;clathrin-mediated endocytosis of large cargo, such as viruses.
CG3740	2.13412e-06	1.43078	0.228	0.094	0.0296622		N			?
Trx-2	3.47954e-17	1.42985	0.754	0.491	4.83622e-13		N			Thioredoxin;Participates in various redox reactions
CG4377	6.24078e-10	1.4079	0.474	0.258	8.67406e-06		N			?
CAH1	6.71032e-07	1.39509	0.304	0.143	0.00932667		R3			Carbonic anhydrase 1
Ser6	1.97682e-07	1.39341	0.497	0.336	0.00274758		N			serine-type endopeptidase activity.
CG32195	1.19732e-06	1.37479	0.158	0.047	0.0166416		N			ecdysteroid 22-kinase activity
CG11686	6.03432e-09	1.34784	0.462	0.267	8.38711e-05		N			?
CG18493	2.26069e-09	1.3466	0.52	0.312	3.14213e-05		m2X R3			Enables serine hydrolase activity.
CG1882	5.93534e-07	1.34083	0.427	0.246	0.00824953		N			pummelig; Enables carboxylesterase activity and phospholipase activity. Involved in lipid storage.
Cyp6d4	2.667e-07	1.34064	0.287	0.124	0.00370687		N			May be involved in the metabolism of insect hormones and in the breakdown of synthetic insecticides
CG31041	4.91408e-12	1.3241	0.544	0.267	6.83009e-08		N			?
CG3814	6.76666e-10	1.2809	0.538	0.32	9.40498e-06		ND			Lifeguard; Predicted to enable calcium channel activity. Involved in negative regulation of apoptotic process.
CG13321	3.32012e-17	1.26696	0.854	0.611	4.61463e-13		N			Enables D-mannose binding activity and rhamnose binding activity.
CG7298	1.94839e-16	1.26244	0.421	0.13	2.70807e-12		N			Predicted to enable chitin binding activity.
Act5C	1.04803e-27	1.25857	0.953	0.831	1.45666e-23		N			Actin
CG6484	4.65677e-07	1.24698	0.24	0.094	0.00647244		N			Predicted to enable transmembrane transporter activity.
Clic	1.41998e-11	1.23734	0.561	0.301	1.97363e-07		N			Chloride intracellular channel;chloride transport and alcohol-related behavior
kermit	3.95238e-08	1.22543	0.374	0.18	0.000549342		N			kermit (kermit) encodes a GIPC (GAIP interacting protein, C terminus) t
CG44014	6.19775e-09	1.2224	0.661	0.504	8.61426e-05		ND			enable small molecule binding
CG34236	1.16062e-06	1.21464	0.216	0.081	0.0161315		N			?
Tsp42Ed	8.5381e-08	1.19848	0.48	0.297	0.00118671		N			?
GstE6	1.85625e-06	1.19447	0.374	0.209	0.0258		N			glutathione peroxidase
GstE3	5.22442e-10	1.18686	0.596	0.363	7.26142e-06		N			glutathione transferase
Fim	2.54847e-06	1.13586	0.474	0.305	0.0354212		N			Fimbrin (Fim) encodes an actin crosslinking protein involved in the remodelling and organisation of the actin cytoskeleton that occurs in processes such as cellularization and cell migration
CG3164	1.30818e-07	1.13411	0.392	0.211	0.00181824		N			Predicted to enable ATPase-coupled transmembrane transporter activity.
CG15210	1.30824e-07	1.13271	0.345	0.16	0.00181832		N			Is expressed in adult fat body.
Cyt-c-p	2.20181e-07	1.12745	0.696	0.511	0.00306029		N			Electron carrier protein.
Treh	2.25294e-07	1.1134	0.351	0.175	0.00313136		N			Trehalase
CG15347	2.04437e-12	1.06314	0.719	0.489	2.84147e-08		N			?
CG31300	1.22575e-06	1.06168	0.275	0.124	0.0170367		N			Predicted to enable ecdysteroid 22-kinase activity.
CG4562	1.68489e-06	1.05633	0.351	0.182	0.0234183		N			Enables ABC-type heme transporter activity
MRP	1.66746e-06	1.03847	0.327	0.162	0.023176		N			Multidrug resistance-like protein; Enables ATPase-coupled transmembrane transporter activity.
CG40045	3.56982e-07	1.01414	0.439	0.259	0.0049617		N			Predicted to enable ubiquitin conjugating enzyme activity.
CG10592	7.83876e-11	-1.08444	0.421	0.69	1.08951e-06		N			alkaline phosphatase
alphaTry	2.43019e-12	-1.09458	0.673	0.812	3.37772e-08		N			Enables serine hydrolase activity.
mag	2.78797e-08	-1.10688	0.515	0.662	0.000387501		N			magro; triacylglycerol lipase
CG7953	9.92702e-11	-1.10842	0.38	0.654	1.37976e-06		N			?
CG33306	6.9096e-11	-1.22765	0.368	0.624	9.60366e-07		N			?
CG14120	9.02776e-07	-1.27742	0.322	0.513	0.0125477		N			Predicted to enable RNA endonuclease activity and single-stranded DNA endodeoxyribonuclease activity.
CG12057	1.5169e-12	-1.30428	0.415	0.686	2.10834e-08		N			?
Lk6	3.7441e-07	-1.32032	0.363	0.545	0.00520392		N			Lk6 kinase (Lk6) encodes the single ortholog of MAPK signal integrating kinases, which are phosphorylated and activated by ERK. Lk6 product phosphorylates the protein encoded by eIF4E1 to influence translation initiation via formation of the eIF4F complex.
RpL24-like	2.74034e-07	-1.3639	0.409	0.536	0.00380879		N			Involved in the biogenesis of the 60S ribosomal subunit.
CG7916	2.65796e-10	-1.4587	0.304	0.579	3.6943e-06		N			?
MtnC	5.77434e-10	-1.55413	0.298	0.521	8.02576e-06		N			Metallothionein C
CG5150	4.41508e-13	-1.67675	0.31	0.605	6.13652e-09		N			Alp9; Predicted to enable alkaline phosphatase activity.
Non1	3.63602e-11	-1.7235	0.439	0.611	5.0537e-07		N			Involved in the biogenesis of the 60S ribosomal subunit (By similarity).
CG8745	2.69933e-08	-1.90335	0.164	0.382	0.00037518		N			Predicted to enable ethanolamine-phosphate phospho-lyase activity.
bun	3.3353e-06	-1.9345	0.251	0.423	0.0463573		N			Probable transcription factor required for peripheral nervous system morphogenesis, eye development and oogenesis. May be required for the transmission of the dpp signal a
CG15534	3.9536e-11	-1.94035	0.269	0.517	5.49511e-07		N			Predicted to enable acid sphingomyelin phosphodiesterase activity.
alc	1.09515e-06	-2.05056	0.164	0.336	0.0152215		N			regulatory subunit of AMP-activated protein kinase
CG3902	4.59919e-08	-2.55317	0.158	0.355	0.000639242		N			short-chain acyl-CoA dehydrogenase
betaTry	6.21013e-18	-2.83312	0.316	0.654	8.63146e-14		N			beta trypsin
ninaD	6.93691e-07	-3.51697	0.064	0.227	0.00964161		N			neither inactivation nor afterpotential D (ninaD) encodes a scavenger receptor involved in carotenoid transport, light detection and rhodopsin biosynthesis.
CG6295	2.222e-07	-8.63146	0	0.141	0.00308836		N			Enables serine hydrolase activity. Predicted to be involved in lipid catabolic process.

### Sheet: Sheet 3
CLUSTER_6: Diff EC							R3?			function							Differentially expressed in other clusters (cluster # cell type)?
gene	p_val	avg_log2FC	pct.1	pct.2	p_val_adj
CG5506	4.98893e-12	8.92019	0.21	0	6.93411e-08		N			?
CG8628	2.45829e-07	8.49259	0.126	0	0.00341677		N			fatty-acyl-CoA binding activity
Mur29B	2.77591e-06	7.58192	0.115	0.005	0.0385823		N			extracell matrix
Damm	3.59711e-07	6.29319	0.132	0.005	0.00499962		N			death associated caspase
CG43774	3.09617e-14	6.22717	0.254	0.005	4.30336e-10		R3			?							N
Argk	7.55556e-07	6.12132	0.116	0	0.0105015		R3			arginine kinase 1							N
CG44013	1.14974e-06	6.0907	0.132	0.01	0.0159803		ND			?
CG10116	1.5621e-06	6.08566	0.128	0.01	0.0217116		N			lipid catabolic
Pebp1	5.22868e-11	6.05505	0.212	0.01	7.26734e-07		N			defense response; PE binding protein 1, neg reg Erk1/2
CG4753	1.61162e-08	6.05212	0.148	0	0.000223999		N			1-Acylglycerol-3-phosphate O-acyltransferase 4
Arc1	1.02826e-59	5.83402	0.79	0.084	1.42917e-55		N			Activity-regulated cytoskeleton associated protein 1
CG15829	2.12851e-07	5.79039	0.185	0.037	0.00295842		N			Acbp6; Acyl-CoA binding protein 6
CG1213	1.14707e-06	5.7237	0.113	0	0.0159431		N			transporter
CG15211	6.69608e-09	5.59688	0.155	0	9.30688e-05		N			?
CG5399	7.04162e-41	5.50262	0.627	0.063	9.78715e-37		R3			?							1 EB,3 EB ,4 EB,12 EB, 9 AMG-EC
Dbi	6.93844e-17	5.29804	0.37	0.058	9.64374e-13		N			acyl-CoA binding protein 2
Phae2	3.22405e-06	5.25582	0.114	0.005	0.0448111		N			serine type endopeptidase
CG2254	2.17668e-09	5.24063	0.173	0.005	3.02537e-05		N			Ldsdh1; Lipid droplet subset dehydrogenase 1
CG10300	3.84523e-08	5.2366	0.141	0	0.000534448		Y			lipid transfer activity and phosphatidylinositol bisphosphate binding activity.
CG9084	6.57116e-07	5.20979	0.118	0	0.00913325		N			Predicted to enable phospholipid scramblase activity. Predicted to be involved in plasma membrane phospholipid scrambling.
CG10562	3.47913e-08	5.03049	0.159	0.01	0.000483564		N			ecdysteroid 22-kinase activity
Phae1	1.01148e-07	5.01579	0.142	0.005	0.00140586		N			serine type endopeptidase
CG31288	1.51361e-06	4.98925	0.111	0	0.0210377		N			enable ecdysteroid 22-kinase activity.
pcl	6.35712e-07	4.97464	0.127	0.005	0.00883576		R3			Polycomblike (Pcl) encodes a protein required for taste response to sugar. It regulates the expression of Ptx1, cad, nub, scro and GATAe in response to diet. Development of midgut; highlight							0 ISC, 1 EB, 4EB
Tsp42Ec	4.06443e-10	4.94797	0.222	0.031	5.64916e-06		R3			?							4 EB, 10 LFC
CG9555	1.73817e-06	4.91869	0.109	0	0.0241589		N			?
CG13323	2.63673e-10	4.903	0.258	0.052	3.66479e-06		R3			?							12 EB, 9 EC-AMG
CG32633	4.12137e-11	4.8315	0.221	0.016	5.72829e-07		N			?
Cyp6d5	3.01664e-06	4.72738	0.105	0	0.0419283		N			hormone metabolism
CG34288	2.72014e-12	4.66611	0.261	0.031	3.78072e-08		R3			?							N
CG45061	2.63791e-06	4.52564	0.135	0.016	0.0366643		ND			?
Oatp33Eb	1.25948e-09	4.42896	0.186	0.01	1.75055e-05		N			transmembrane transporter activity.
CG12974	7.71724e-08	4.33916	0.155	0.01	0.00107262		N			?
fa2h	8.41756e-12	4.28956	0.232	0.016	1.16996e-07		N			fatty acid metabolic process.
CG11686	1.51935e-26	4.1719	0.604	0.215	2.11175e-22		N			?
CG15210	1.35826e-06	4.09513	0.122	0.005	0.0188784		N			?
Tsp29Fb	9.23026e-25	4.03689	0.576	0.204	1.28291e-20		N			?
Ssk	1.54537e-21	3.98719	0.552	0.22	2.14791e-17		N			Snakeskin (Ssk) encodes an occluding junction protein which, along with its counterpart Tetraspanin 2A (Tsp2A) and the cell adhesion protein mesh, is critical for the proper formation of invertebrate smooth septate junctions
CG9568	3.6281e-21	3.79992	0.639	0.304	5.0427e-17		N			?
CG5853	1.7961e-06	3.64562	0.129	0.01	0.024964		N			ATPase-coupled transmembrane transporter activity.
Galphaf	1.06529e-06	3.54653	0.133	0.01	0.0148065		N			G protein α f subunit (Gαf) encodes a transcriptional target of the JAK/STAT pathway in blood cells where it regulates cell shape and function.
CG43773	6.78333e-08	3.49702	0.211	0.047	0.000942815		R3			?							N
Takl1	1.48744e-12	3.46052	0.317	0.073	2.06739e-08		N			Predicted to enable MAP kinase kinase kinase activity. Predicted to be involved in JNK cascade; immune response; and positive regulation of canonical NF-kappaB signal transduction.
CG4797	2.98339e-06	3.43664	0.125	0.01	0.0414661		N			D-glucose transmembrane transporter activity and trehalose transmembrane transporter activity.
CG1246	3.85943e-09	3.39827	0.21	0.031	5.36422e-05		R3			?							N
Ctr1B	2.13385e-07	3.22165	0.17	0.026	0.00296584		N			Copper transporter 1B (Ctr1B) encodes a protein that ensures copper uptake in the intestine.							DE only
CG30281	9.59922e-07	3.18891	0.135	0.01	0.013342		N			G protein-coupled receptor binding activity and chitin binding activity
CG7470	2.52963e-10	3.14638	0.244	0.042	3.51594e-06		N			Delta-pyrroline-5-carboxylate synthase (P5CS) encodes a mitochondrial bifunctional enzyme that converts L-glutamate to L-glutamate 5-semialdehyd
mesh	1.10782e-14	3.10454	0.405	0.126	1.53976e-10		N			Required, together with Ssk and Tsp2A, for the proper organization of smooth septate junctions (sSJs),
CG3921	8.23847e-07	3.06115	0.136	0.01	0.0114506		N			bark beetle (bark) encodes a putative transmembrane scavenger receptor-like protein that is essential for the maturation of septate junctions (SJ). L
Tsp2A	5.44198e-22	3.03465	0.646	0.314	7.5638e-18		N			Required for assembly of smooth septate junctions (sSJs), together with Ssk and mesh.
CG5921	1.55988e-08	2.69228	0.159	0.005	0.000216808		N			predicted to enable spectrin binding activity. Predicted to be involved in G2/M transition of mitotic cell cycle.
CG4393	6.44364e-07	2.66322	0.171	0.031	0.00895601		N			signal transduction.
Picot	1.87808e-13	2.60215	0.268	0.021	2.61034e-09		N			inorganic phosphate cotransporter.
CG13321	5.60696e-18	2.56108	0.815	0.639	7.79312e-14		N			D-mannose binding activity and rhamnose binding activity.
CG5011	6.52195e-28	2.55529	0.679	0.272	9.06486e-24		N			?
CG9380	1.12555e-11	2.51419	0.353	0.11	1.56441e-07		N			N-acetylmuramoyl-L-alanine amidase activity and peptidoglycan immune receptor activity.
CG15422	2.12489e-21	2.46583	0.688	0.372	2.95339e-17		R3			?							18 CC
CG8051	1.31203e-06	2.44993	0.186	0.047	0.0182359		R3			beta-hydroxybutyrate transmembrane transporter activity and lactate:proton symporter activity. Predicted to be involved in monocarboxylic acid transport.							1 EB
CG15739	1.56784e-11	2.41229	0.377	0.136	2.17914e-07		N			farnesyl diphosphatase activity. Predicted to be involved in juvenile hormone biosynthetic process.
CG5804	1.69778e-21	2.40532	0.846	0.555	2.35975e-17		N			fatty-acyl-CoA binding activity.
CG44008	3.08682e-21	2.36751	0.708	0.393	4.29037e-17		ND			serine-type endopeptidase inhibitor activity.
CG15347	7.85278e-19	2.3489	0.742	0.497	1.09146e-14		N			?
CG17109	1.43853e-06	2.32585	0.29	0.126	0.0199941		R3			N-acyl-aliphatic-L-amino acid amidohydrolase
GstE9	1.53003e-06	2.28626	0.142	0.016	0.0212658		N			Glutathione S transferase E9 (
CG33090	2.99201e-07	2.28358	0.232	0.073	0.0041586		N			beta-glucosidase
CG44014	3.09851e-13	2.25221	0.661	0.455	4.30662e-09		N			small molecule binding activity.
Pdxk	7.07014e-09	2.22947	0.253	0.063	9.82679e-05		N			Pyridoxal kinase
CG5819	4.9399e-09	2.20864	0.296	0.099	6.86597e-05		N			?
CG5618	2.68549e-11	2.17433	0.377	0.136	3.73257e-07		N			glutamate decarboxylase activity. P
CG12963	6.70637e-07	2.15977	0.21	0.058	0.00932118		N			?
CG34176	1.62677e-09	2.13765	0.51	0.33	2.26105e-05		N			?
CG1941	5.04785e-11	2.13424	0.293	0.063	7.01601e-07		N			diacylglycerol O-acyltransferase
CG8907	1.90986e-07	2.13353	0.176	0.026	0.00265452		N			actin binding activity. Predicted to be involved in Rho protein signal transduction;
CG1718	1.64921e-08	2.07501	0.169	0.01	0.000229223		N			ATPase-coupled transmembrane transporter activity and lipid transporter activity.
CG30069	4.26814e-08	2.05615	0.306	0.126	0.000593229		N			SAXO downstream of blistered (Sdb) encodes a large protein conserved in other insects with up to 80 copies of a tandem array of a 29 amino acid repeat.
Cbs	2.84741e-06	2.04536	0.225	0.079	0.0395761		N			nitrite reductase (NO-forming)
Fas3	7.26046e-15	2.03738	0.529	0.241	1.00913e-10		N			Fasciclin 3 (Fas3) encodes a cell adhesion molecule expressed by subsets of motoneurons and
CG15127	2.07011e-12	2.02537	0.432	0.173	2.87725e-08		R3			?							N
CG17574	1.84234e-11	1.99918	0.629	0.45	2.56067e-07		N			?
CG15423	1.11855e-17	1.96858	0.771	0.492	1.55467e-13		R3			?							3 EB 18 CC
nub	1.33919e-10	1.93436	0.368	0.136	1.86134e-06		N			nubbin (nub) encodes a POU/homeodomain transcription factor t
CG10650	1.40479e-07	1.9227	0.425	0.262	0.00195252		N			?
bbg	4.25025e-08	1.88938	0.327	0.141	0.000590742		N			big bang:Involved in border follicle cell migration and imaginal disc-derived wing morphogenesis.
ppk20	2.65845e-31	1.88756	0.73	0.241	3.69498e-27		N			sodium channel activity. P
CG15784	1.20472e-37	1.84338	0.971	0.775	1.67443e-33		N			?
Swip-1	5.66148e-09	1.77361	0.398	0.183	7.86889e-05		N			a calcium binding protein,
CG14968	9.08286e-09	1.76549	0.389	0.204	0.000126243		N			?
CG2064	2.55491e-07	1.6623	0.532	0.398	0.00355107		N			all-trans-retinol dehydrogenase (NADP+) activity.
CG32485	6.2165e-08	1.63216	0.391	0.215	0.000864031		N			Enables small GTPase binding activity. Predicted to be involved in phospholipid transport.
WASp	6.38539e-07	1.62664	0.251	0.084	0.00887506		N			WASp (WASp) encodes the homolog of the conserved Wiskott-Aldrich Syndrome family of nucleation promoting factors. It enables the Arp2/3 complex to nucleate polymerization of branched microfilament arrays.
Syx4	8.88016e-07	1.62305	0.308	0.141	0.0123425		R3			Syntaxin 4 (Syx4) encodes a member of the superfamily of SNARE genes, which mediate membrane fusion.							N
CG10467	9.66641e-07	1.60439	0.335	0.168	0.0134353		N			Galactose mutarotase 2
CG32137	7.14426e-07	1.60013	0.175	0.031	0.0099298		N			Functions redundantly with BicD
Myo61F	1.8761e-21	1.56708	0.751	0.466	2.60759e-17		N			Unconventional myosin that functions as actin-based motor protein with ATPase activity
hebe	7.85772e-09	1.54448	0.419	0.22	0.000109215		R3			involved in determination of adult lifespan.							several
CG43349	6.58703e-15	1.50031	0.771	0.508	9.15532e-11		N			?
AcCoAS	3.4402e-07	1.4777	0.297	0.115	0.00478153		N			acetyl-CoA synthetase
CG3348	2.83561e-06	1.45915	0.615	0.466	0.0394122		N			chitin binding activity.
CG32368	6.949e-08	1.45561	0.407	0.204	0.000965841		N			?
CG42663	8.7961e-12	1.41605	0.49	0.22	1.22257e-07		N			Nck-associated protein 5-like protein involved in determination of lifespan
CG14879	5.34273e-09	1.41126	0.458	0.251	7.42586e-05		N			enable carbohydrate binding activity
CG11671	3.44141e-06	1.37955	0.403	0.241	0.0478321		N			Nazo (Nazo) encodes a protein with a role in triglyceride homeostasis.
CG18765	2.18733e-06	1.33877	0.237	0.079	0.0304017		N			ecdysteroid 22-kinase activity
CG34194	4.24232e-19	1.33186	0.831	0.681	5.8964e-15		N			sphingolipid metabolic process.
LpR2	1.41526e-07	1.29433	0.434	0.251	0.00196708		N			Lipophorin receptor 2
CG13704	9.60187e-13	1.22382	0.775	0.571	1.33456e-08		N			hoka;smooth septate junction component - transmembrane protein forms a complex with Ssk, Mesh, and Tsp2A and is required for the correct localization of these proteins to septate junctions
CG11899	9.22561e-08	1.21634	0.42	0.22	0.00128227		N			Psat; catalyzes the reversible conversion of 3-phosphohydroxypyruvate to phosphoserine and of 3-hydroxy-2-oxo-4-phosphonooxybutanoate to phosphohydroxythreonine.
CG6891	1.98509e-13	1.19893	0.82	0.712	2.75908e-09		N			actin filament binding activity.
CG32549	4.86677e-09	1.19872	0.526	0.33	6.76433e-05		N			5'-nucleotidase activity.
Gli	9.62181e-13	1.19711	0.596	0.34	1.33734e-08		N			Gliotactin (Gli) encodes a transmembrane protein localized at tricellular junctions that is necessary for septate junction and permeability barrier formation.
CG11961	1.37744e-06	1.13692	0.523	0.403	0.019145		N			metal ion binding activity and metalloexopeptidase activity.
Arc2	2.50094e-11	1.12648	0.652	0.414	3.47606e-07		N			Self-assembles into virion-like capsids that encapsulate RNAs and mediate intercellular RNA transfer.
cni	2.85478e-16	1.11821	0.803	0.691	3.96786e-12		N			cornichon; Acts as a cargo receptor necessary for the transportation of gurken (grk) to a transitional endoplasmic reticulum (tER) site and promotes its incorporation into coat protein complex II (COPII) vesicles.
AOX1	4.3571e-11	1.11537	0.716	0.56	6.05593e-07		N			Aldehyde oxidase 1
CG8735	5.1396e-08	1.0847	0.568	0.424	0.000714353		N			zinc ion binding activity. P
CG3655	7.23117e-08	1.07138	0.524	0.351	0.00100506		N			UDP-galactosyltransferase activity.
CG9360	2.44221e-10	1.06992	0.951	0.937	3.39443e-06		N			17-beta-hydroxysteroid dehydrogenase (NADP+) activity;
mthl14	2.54868e-14	1.04452	0.76	0.654	3.54241e-10		N			G protein-coupled receptor activity.
CG3814	2.41828e-06	1.01558	0.783	0.743	0.0336116		ND			calcium channel activity
Clic	3.14114e-30	1.00095	0.941	0.853	4.36588e-26		N			Chloride intracellular channel
Cirl	1.08136e-08	-1.00295	0.268	0.476	0.000150298		N			Calcium-independent receptor for α-latrotoxin
Mnt	1.53532e-08	-1.00544	0.335	0.524	0.000213394		N			basic-helic-loop-helix-zipper class of transcription factors, which form heterodimers with the protein encoded by Max.
sina	5.38198e-07	-1.00854	0.207	0.372	0.00748041		N			E3 ubiquitin-protein ligase
CG33276	4.11986e-07	-1.01339	0.212	0.382	0.0057262		N			sulfur carrier required for 2-thiolation of mcm
CG10326	1.34642e-08	-1.02476	0.261	0.461	0.00018714		N			endoplasmic reticulum tubular network membrane organization a
zfh2	3.02121e-08	-1.03159	0.168	0.346	0.000419918		N			Zn finger homeodomain 2
CG3902	4.21582e-11	-1.04143	0.327	0.555	5.85957e-07		N			short-chain 2-methyl fatty acyl-CoA dehydrogenase activity
spict	1.75565e-15	-1.07853	0.414	0.686	2.44017e-11		N			spichthyin (spict) encodes a BMP signaling pathway regulator involved in synaptic growth regulation
CG5059	6.74749e-08	-1.07936	0.221	0.408	0.000937834		N			mitochondrion autophagosome adaptor activity.
bun	6.58964e-24	-1.08543	0.851	0.942	9.15894e-20		N			bunched;Probable transcription factor required for peripheral nervous system morphogenesis
Trim9	1.38523e-09	-1.10163	0.235	0.45	1.92533e-05		N			Tripartite motif containing 9 (Trim9) encodes a ring finger domain-containing E3 ubiquitin ligase that contributes to neurogenesis
Pkc98E	5.66343e-07	-1.11087	0.108	0.246	0.00787161		N			Protein C kinase 98E (Pkc98E) encodes a serine-threonine protein kinase activated by membrane translocation and lipids (
egr	7.77608e-07	-1.12293	0.172	0.325	0.010808		N			eiger (egr) encodes the TNF superfamily ligand that activates the intracellular JNK pathway t
Wsck	7.36098e-09	-1.13666	0.155	0.335	0.00010231		N			Probably lacks tyrosine-protein kinase activity.
CG5254	1.67436e-07	-1.14454	0.087	0.22	0.00232719		N			alpha-ketoglutarate transmembrane transporter activity
cer	1.00226e-07	-1.15006	0.198	0.372	0.00139304		N			cysteine-type endopeptidase inhibitor activity
HIP-R	1.50819e-13	-1.18564	0.143	0.372	2.09623e-09		N			Hsc/Hsp70-interacting protein related (HIP-R) encodes an ortholog of the human Hsp70 interacting protein (HIP),
l(3)psg2	2.82119e-06	-1.19224	0.151	0.293	0.0392118		N			ethal (3) persistent salivary gland 2;autophagic cell death; imaginal disc-derived leg morphogenesis; and response to ecdysone.
CG1648	1.34701e-20	-1.1958	0.193	0.524	1.87221e-16		N			?
Haspin	2.82543e-06	-1.23417	0.129	0.262	0.0392706		N			Serine/threonine-protein kinase that phosphorylates histone H3 at 'Thr-4' (H3T3ph) during mitosis
E(spl)malpha-BFM	4.69193e-23	-1.25057	0.626	0.88	6.52131e-19		N			Enhancer of split mα, Bearded family member
dally	2.27092e-13	-1.2603	0.292	0.555	3.15635e-09		N			division abnormally delayed;co-receptor for growth factors and morphogens,
CG1146	1.10481e-14	-1.2769	0.276	0.55	1.53558e-10		N			?
CG4911	5.86003e-07	-1.30398	0.133	0.277	0.00814486		N			?
Grip	2.58271e-12	-1.31143	0.098	0.293	3.58971e-08		N			Glutamate receptor binding protein
Tep2	3.65677e-14	-1.317	0.142	0.387	5.08255e-10		N			Thioester-containing protein 2; immune response
DnaJ-1	5.53391e-21	-1.46211	0.375	0.686	7.69158e-17		N			a heat-shock protein co-factor that regulates and interacts with larger heat shock proteins
Prx2540-1	2.7205e-06	-1.46338	0.075	0.183	0.0378122		N			peroxiredoxin activity
chrb	1.89712e-10	-1.47379	0.126	0.309	2.63681e-06		N			Inhibits cell growth by regulating the Tor pathway upstream of the Tsc1-Tsc2 complex and downstream of Akt1. **Tor
CG32407	3.17728e-07	-1.48184	0.061	0.173	0.00441611		N			phosphatidylinositol transfer activity. Predicted to be involved in phospholipid transport.
CG12159	6.85156e-12	-1.48432	0.093	0.277	9.52298e-08		N			?
CG17778	1.13131e-06	-1.49659	0.092	0.215	0.0157241		N			?
mamo	6.07513e-23	-1.52083	0.433	0.77	8.44382e-19		ND			maternal gene required for meiosis
Drep-1	1.17575e-08	-1.5324	0.047	0.162	0.000163418		N			DNA fragmentation factor-related protein 1; regulates apoptosis
osp	6.86724e-12	-1.53678	0.135	0.34	9.54478e-08		N			outspread (osp) encodes a protein that contributes to embryonic crystal cell formation
sens-2	4.35628e-14	-1.64277	0.15	0.382	6.05479e-10		N			DNA-binding transcription factor activity,
GILT1	2.47143e-16	-1.67408	0.109	0.346	3.43504e-12		N			involved in the immune response to bacterial infection
CG6812	7.05068e-08	-1.78029	0.022	0.105	0.000979973		N			Mitochondrial amino-acid transporter that mediates transport of serine into mitochondria.
Hsp70Bb	1.01061e-07	-1.84429	0.246	0.398	0.00140464		N			Heat-shock-protein-70Bb
betaTry	2.75633e-07	-1.94803	0.03	0.115	0.00383102		N			βTrypsin (βTry) encodes a putative digestive enzyme
DOR	5.70572e-08	-1.95753	0.075	0.199	0.000793038		N			Core component of the class C core vacuole/endosome tethering (CORVET) and the homotypic fusion and vacuole protein sorting (HOPS) tethering complexes involved in endo-lysosomal vesicle trafficking and lysosome biogenesis
CG15629	5.04543e-09	-2.01911	0.051	0.173	7.01264e-05		N			Predicted to enable all-trans-retinol dehydrogenase (NAD+) activity.
A2bp1	6.81527e-11	-2.06846	0.063	0.209	9.47254e-07		N			RNA-binding Fox protein 1 (Rbfox1) encodes RNA-binding proteins that bind to (U)GCAUG elements.
CG4325	5.79541e-09	-2.0691	0.023	0.115	8.05504e-05		N			Predicted to enable ubiquitin protein ligase activity
CG7800	5.85716e-07	-2.08172	0.007	0.058	0.00814087		N			?
AdoR	1.30819e-08	-2.16257	0.029	0.126	0.000181825		N			Adenosine receptor (AdoR) encodes a protein belongsING to the G protein-coupled receptor f
mira	1.53676e-16	-2.17395	0.054	0.241	2.13594e-12		N			miranda (mira) encodes a cytoplasmic and cortical scaffolding protein that binds the products of pros, stau and brat.
Prx2540-2	2.63057e-14	-2.20103	0.108	0.314	3.65623e-10		N			Peroxiredoxin 6c (
CG30043	3.49642e-06	-2.3614	0.002	0.037	0.0485967		N			metal ion binding activity and metalloexopeptidase activity
del	1.013e-15	-2.61828	0.026	0.168	1.40798e-11		N			deadlock (del) encodes a protein that interacts with the products of rhi and cuff in a germline complex
CG11068	6.08097e-07	-2.68042	0.007	0.058	0.00845193		N			?
Tmhs	8.0367e-12	-2.92499	0.009	0.094	1.11702e-07		N			Involved in sensory perception of sound.
Hsp27	2.62005e-36	-2.9682	0.225	0.607	3.64161e-32		N			Heat shock protein 27 (Hsp27) encodes a member of the ATP-independent, small heat shock protein family.
CG3999	2.56367e-06	-3.18492	0.003	0.042	0.0356325		N			enable glycine binding activity
Cyp6w1	9.9587e-07	-3.20322	0.006	0.052	0.0138416		N			metabolism of insect hormones a
Hsp23	1.57447e-50	-3.32889	0.049	0.429	2.18836e-46		N			Heat shock protein 23 (Hsp23) encodes a protein involved in protein folding.
Hsp26	1.34572e-44	-3.3678	0.199	0.628	1.87042e-40		N			Heat shock protein 26 (Hsp26) encodes a protein involved in protein folding.
Hsp70Ab	3.38488e-08	-3.71299	0.003	0.052	0.000470464		N			Heat shock
Hsp68	3.85e-42	-3.92709	0.075	0.435	5.35111e-38		N			Heat shock
Hsp70Ba	4.26718e-21	-3.98584	0.009	0.147	5.93096e-17		N			Heat shock
Hsp70Bbb	2.03437e-06	-4.10875	0	0.026	0.0282757		N			Heat shock
Hsp70Bc	5.16619e-49	-6.00797	0.008	0.283	7.18049e-45		N			Heat shock
CG17145	1.58929e-12	-6.99945	0	0.058	2.20895e-08		N			chitin binding activity.
