## Supplemental Table 4 for "The tumor suppressor Tip60 inhibits TORC1 signaling in response to microbial acetate to promote autophagy and enterocyte differentiation"

### Sheet: Sheet1
RT-qPCR Primers	Forward sequence	Reverse sequence
Diptericin A	AGGTGTGGACCAGCGACAA	TGCTGTCCATATCCTCCATTCA
PGRP-LC	CACGCAGGGTATTGGCAGCATC	CCTCGCCCCGGTTTCCACTTG
Relish	AGACAGAGCGTGAGGCCAAG	GACGATGCGAAGCTCTCCAG
EcR	ACATGAGGCGAAAGTGTCAGGAGT	TTTGTCCTTCTCCTTCTGGGCCTT
Eip93F	AACGTCGTTGACATGCCAGG	ACTTTTCGTGGCAATGCGTC
Eip74EF	TTTCATCAAGTGGACGAACCGGGA	CATGTCCGGCTTGTTCTTGTGCAT
Eip75EF	GCGGTCCAGAATCAGCAG	GAGGATGTGGAGGAGGATGA
Shd	CGGGCTACTCGCTTAATGCAG	AGCAGCACCACCTCCATTTC
Attacin A	TACTCCCACATCAACGGACA	TCCCGTGAGATCCAAGGTAG
Cecropin A	CTCTCATTCTGGCCATCACC	CTTGTTGAGCGATTCCCAGT
LManI	CGATGAGAAAGGTGAAGT	AACTCGTGCTGGGTATCATTA
RP49	TACAGGCCCAAGATCGTGAAG	GACGCACTCTGTTGTCGATACC
